# Detection of five viruses commonly implicated with Bovine Respiratory Disease using loop-mediated isothermal amplification

**DOI:** 10.1101/2025.11.06.687045

**Authors:** Josiah Levi Davidson, Murali Kannan Maruthumuthu, Mohamed Kamel, Suraj Mohan, Ana Pascual-Garrigos, Andres Dextre, Ruth Eunice Centeno-Delphia, Jacquelyn P. Boerman, Deepti Pillai, Jennifer Koziol, Aaron Ault, Jon P. Schoonmaker, Timothy A. Johnson, Mohit S. Verma

**Affiliations:** Department of Agricultural and Biological Engineering, Purdue University, West Lafayette, IN, USA, 47907; Birck Nanotechnology Center, Purdue University, West Lafayette, IN, USA, 47907; Department of Biochemistry, Purdue University, West Lafayette, IN; Department of Medicine and Infectious Diseases, Faculty of Veterinary Medicine, Cairo University, Giza, 11221, Egypt; Department of Animal Science, Purdue University, West Lafayette, IN, USA, 47907; Department of Comparative Pathobiology, Purdue University, West Lafayette, IN, USA, 47907; Department of Veterinary Clinical Science, Purdue University, West Lafayette, IN, USA, 47907; School of Veterinary Medicine, Texas Tech University, Amarillo, TX, USA, 79106; Department of Electrical and Computer Engineering, Purdue University, West Lafayette, IN, USA, 47907; Weldon School of Biomedical Engineering, Purdue University, West Lafayette, IN, USA, 47907

**Keywords:** Bovine Respiratory Disease, LAMP, viral BRD, chute-side diagnostics, BHV-1, BRSV, BVDV-1, BAV-3, bPIV-3, assay development, minimal sample processing, extraction-free detection

## Abstract

Herein, we present novel quantitative loop-mediated isothermal amplification (qLAMP) and reverse-transcription qLAMP (RT-qLAMP) assays for the detection of five viruses commonly implicated with the onset and progression of bovine respiratory disease (BRD): Bovine Alphaherpesvirus Type 1 (BHV-1), Bovine Adenovirus Type 3 (BAV-3), Bovine Respiratory Syncytial Virus (BRSV), Bovine Viral Diarrhea Virus Type 1 (BVDV-1), and Bovine Parainfluenza Virus Type 3 (BPIV-3). Using contrived samples spiked with whole viruses, we found that our extraction-free assays have limits of detection between 30 and 1,057 copies per reaction (1.8% final sample concentration) with minimal sample processing. Using dual-tipped swabs and 1.4 mL resuspension volumes, these limits of detection are on the order of 2 × 10^5^ copies per swab for BAV-3 and BHV-1 and between 6.31 × 10^6^ to 8.22 × 10^6^ copies per swab in the case of BPIV-3, BRSV, and BVDV-1. Analytical sensitivities ranged from 73 – 100% and analytical specificities ranged from 90 – 100%. Additionally, we introduced a streamlined pipeline to minimize the experimental workload to design, screen, select, and characterize LAMP performance for developing assays. The assays targeting these BRD viruses can be utilized to develop colorimetric LAMP assays that enable the sensitive and specific detection of these viruses’ chute side to aid in diagnosing and treating BRD. The associated development pipeline enables more rapid development of LAMP-based diagnostic tools targeting emerging pathogens.
