## Supplementary File 2 for "Detection of five viruses commonly implicated with Bovine Respiratory Disease using loop-mediated isothermal amplification"

### Sheet: Sheet1
Primer Name	Sequence
BAV-3.E1a.1_F3	TCCCCGCTTCTGTGTCAC
BAV-3.E1a.1_B3	TCCTCTTCCACGGGCAAC
BAV-3.E1a.1_FIP	GGATTCACAAGCGGGGCTGGGGAGTCCTCCTCCTCTGTC
BAV-3.E1a.1_BIP	AGCTGTTAGAGAGGAGCCTGCTGCTCACATGGACACACTGC
BAV-3.E1a.1_LF	AGACGGAGGAAACACCGG
BAV-3.E1a.1_LB	CGAACGGCCGAAGGTCA
BAV-3.E1a.2_F3	TGTTTCCTCCGTCTCCGC
BAV-3.E1a.2_B3	CAGGGATCAGGAAACAGCAA
BAV-3.E1a.2_FIP	GCAGGCTCCTCTCTAACAGCTCCCCGCTTGTGAATCCAGAG
BAV-3.E1a.2_BIP	CGAAGGTCAGCAGCGTGCAGGGCATTCAGACACTCATCCT
BAV-3.E1a.2_LF	TGCTGCAGCAGCGAACTCG
BAV-3.E1a.2_LB	TGTGTCCATGTGAGCGGT
BAV-3.E1a.3_F3	GAATCCAGAGGCGAGTTCG
BAV-3.E1a.3_B3	GGAGACATAGCCGGAGACTT
BAV-3.E1a.3_FIP	CACTGCACGCTGCTGACCTTCTGCTGCAGCAGTATCGGA
BAV-3.E1a.3_BIP	GTTGCCCGTGGAAGAGGATGATCAGCTGCATTTAGCCAGG
BAV-3.E1a.3_LF	GGCTCCTCTCTAACAGCTCTC
BAV-3.E1a.3_LB	GCCGTAAATTTGCTGTTTCCTG
BAV-3.E1b.1_F3	GAGCAGCTCATAGCTATGCA
BAV-3.E1b.1_B3	AGTCACCCCAGTCATTCCT
BAV-3.E1b.1_FIP	CCGAGCACATAGGCGCAAGATGAAATCAAGCTGCTGCCCG
BAV-3.E1b.1_BIP	TAGGGTAACAGGGGAAGCCTCCTTACACACGGACCCACGG
BAV-3.E1b.1_LF	TGAGTCAACTCATACTCCCGAC
BAV-3.E1b.1_LB	GGCTATTAGAGTGGGGGCCATG
BAV-3.E1b.2_F3	GGTCCGTGTGTAACAGGAAT
BAV-3.E1b.2_B3	GGTAACAGCCCACAAACTCA
BAV-3.E1b.2_FIP	GCTCGTATCAGGGACCCCCTAAACTGGGGTGACTTTTGTGAA
BAV-3.E1b.2_BIP	CTCACGTGCTGTTTCATGGCTGCGAATGTAAGCTCCCGCC
BAV-3.E1b.2_LF	TGTTGACTCTCTCTCAAACCTACA
BAV-3.E1b.2_LB	ATGGGCACTTGTATTGAGGTGG
BAV-3.E1b.3_F3	TGATAACTTGTGCAGACGGC
BAV-3.E1b.3_B3	CACAAGCCAAGACCAGCT
BAV-3.E1b.3_FIP	ATGGTTGGCCAACGCCTACAGGTTACGCCTTTGGGTTCC
BAV-3.E1b.3_BIP	GAATAGGGACTGTAGCCCTGCCTGTTTGTCGCCCTCTCCT
BAV-3.E1b.3_LF	GGTTGCCCACAATGTGGAG
BAV-3.E1b.3_LB	CCAGTGTGCTTTCTACAAGTCC
BAV-3.E1b.4_F3	TGATAACTTGTGCAGACGGC
BAV-3.E1b.4_B3	CACAAGCCAAGACCAGCT
BAV-3.E1b.4_FIP	TGGTTGGCCAACGCCTACAAGGGTTACGCCTTTGGGTTC
BAV-3.E1b.4_BIP	GAATAGGGACTGTAGCCCTGCCTGTTTGTCGCCCTCTCCT
BAV-3.E1b.4_LF	GGTTGCCCACAATGTGGAG
BAV-3.E1b.4_LB	CCAGTGTGCTTTCTACAAGTCC
BAV-3.E1b.5_F3	CGAGTCTGGCTTTTCCATGA
BAV-3.E1b.5_B3	CAAAAGCACAAGCCAAGACC
BAV-3.E1b.5_FIP	CATGGTTGGCCAACGCCTACAAGGGTTACGCCTTTGGGTTC
BAV-3.E1b.5_BIP	GAATAGGGACTGTAGCCCTGCCTTGTTTGTCGCCCTCTCCT
BAV-3.E1b.5_LF	GTTGCCCACAATGTGGAGG
BAV-3.E1b.5_LB	CCAGTGTGCTTTCTACAAGTCC
BAV-3.E3.1_F3	CTTGTCATGTTGCATGCCTG
BAV-3.E3.1_B3	CAGGAACAGCGGATGCTG
BAV-3.E3.1_FIP	TTCAAAGTGCAGGCTGTGCTCGTAAGCGTGGCCTCTTTTGTC
BAV-3.E3.1_BIP	AAGTCCCTCCCGATTCACCCTAGCTCCCTGGTGGTGTAG
BAV-3.E3.1_LF	GGCTGAGCTTGTAAGTTTTGACT
BAV-3.E3.1_LB	CGGAGCTTCTGTGCGAGTG
BAV-3.E3.2_F3	TTTCCTGCGCCAACACTG
BAV-3.E3.2_B3	GGCGTGAGTGTTGACCAG
BAV-3.E3.2_FIP	TGGACAAAAGAGGCCACGCTTACGTCAAAGGGAGGAACTAGC
BAV-3.E3.2_BIP	ACAAGCTCAGCCTCAACGCCGGTGAATCGGGAGGGACT
BAV-3.E3.2_LF	GCATGCAACATGACAAGGGAA
BAV-3.E3.2_LB	AGCGAGCACAGCCTGCA
BAV-3.E3.3_F3	GAGCCAGACGGAGTTCATG
BAV-3.E3.3_B3	GGTGAATCGGGAGGGACTT
BAV-3.E3.3_FIP	CCTTTGACGCTGGAGGGCAGCCGAGCAGCAGTTTATCCTC
BAV-3.E3.3_BIP	TAAGCGTGGCCTCTTTTGTCCAAAAGTGCAGGCTGTGCTC
BAV-3.E3.3_LF	GTTGGCGCAGGAAATCTGAT
BAV-3.E3.3_LB	TCAGCCTCAACGCCTCG
BAV-3.Hexon.1_F3	CCGGGAGGACACACAGTA
BAV-3.Hexon.1_B3	ACTGCGTATTGTTAGGGGC
BAV-3.Hexon.1_FIP	ATACGTGCTGGCCATGTCCAGTCCTACAAAACCCGCTTCC
BAV-3.Hexon.1_BIP	TTGACATCCGCGGTACGCTGTGGGGGCAAAGGAGTTGT
BAV-3.Hexon.1_LF	CACCCGGTTGTCGCCC
BAV-3.Hexon.1_LB	AGTTTCAAGCCTTACAGCGG
BAV-3.Hexon.2_F3	GCGCCAGTTTCAAGCCTTA
BAV-3.Hexon.2_B3	AGCTGTCCAACCTTCAATGC
BAV-3.Hexon.2_FIP	GACCGTTGTTGGCCTGCCTAAACAACTCCTTTGCCCCCAA
BAV-3.Hexon.2_BIP	CCATCGGCGGTGCCAACAATCTGGTACGTAGTGTTCGCAT
BAV-3.Hexon.2_LF	GCGTATTGTTAGGGGCACTG
BAV-3.Hexon.2_LB	GACTTGCAAATGGGTGTGGA
BAV-3.Hexon.3_F3	CGGCCTACAACTCCTTTGC
BAV-3.Hexon.3_B3	AGCTGTCCAACCTTCAATGC
BAV-3.Hexon.3_FIP	GTCTGAGCAGGATGACCGTTGTCCCCAACAGTGCCCCTAA
BAV-3.Hexon.3_BIP	CCATCGGCGGTGCCAACAATCTGGTACGTAGTGTTCGCAT
BAV-3.Hexon.3_LF	TGGCCTGCCTAAACTGCG
BAV-3.Hexon.3_LB	AAATGGGTGTGGACGAGCG
BAV-3.Hexon.4_F3	TTAGGCAGGCCAACAACG
BAV-3.Hexon.4_B3	TCGATGACCGCCATGGAT
BAV-3.Hexon.4_FIP	CATTGTTGGCACCGCCGATGATCCTGCTCAGACCATAGCT
BAV-3.Hexon.4_BIP	GTGTGGACGAGCGTCAGCAGCCAACCTTCAATGCCGAGC
BAV-3.Hexon.4_LF	GTAGCCACGTAAGAAGCT
BAV-3.Hexon.4_LB	GCGAACACTACGTACCAG
BAV-3.Hexon.5_F3	TACGTGGCTACCATCGGC
BAV-3.Hexon.5_B3	AGTCGGCTTAGCATAGGACC
BAV-3.Hexon.5_FIP	GGCTGGTACGTAGTGTTCGCAACTTGCAAATGGGTGTGGAC
BAV-3.Hexon.5_BIP	TGAAGGTTGGACAGCTGGATCCGCAGGGAGTTTGAGTAGGGT
BAV-3.Hexon.5_LF	ACCGGCTGCTGACGCTC
BAV-3.Hexon.5_LB	GATCAAGCAGGCGGGCGG
BAV-3.Hexon.6_F3	GGTCCTATGCTAAGCCGACT
BAV-3.Hexon.6_B3	GCTGCGTGCTGAGATAGC
BAV-3.Hexon.6_FIP	GGTTACCGTTGTCCCCTGTTCTACGGGGGCATTACTAAAGC
BAV-3.Hexon.6_BIP	TGAAGAGGCTGACGTGCTAACGCTCCACCTTTGCCCGATC
BAV-3.Hexon.6_LF	GTACTTTTTCTCCACCTGAGTGTTT
BAV-3.Hexon.6_LB	CCGACACCCACCTTGTTCAC
BAV-3.Hexon.7_F3	GGCTATCTCAGCACGCAG
BAV-3.Hexon.7_B3	GGCTTGGTTCCACATGCTAA
BAV-3.Hexon.7_FIP	CAGGTTGCCCCCGCTGTTATACTTTATCGGCTTTCGGGACT
BAV-3.Hexon.7_BIP	CTCTCAGCTGAATGCCGTGGTTCCGTCGTGTTTGCAAGAA
BAV-3.Hexon.7_LF	ACATCAAGCCTACAAAGC
BAV-3.Hexon.7_LB	ACTGAGCTTTCCTATCAGA
BAV-3.Hexon.8_F3	CAACCTGGGCGTCTTAGC
BAV-3.Hexon.8_B3	CCGACAACGGAAAGCAGTA
BAV-3.Hexon.8_FIP	TCCGTCGTGTTTGCAAGAAGCATGAATGCCGTGGTAGACCT
BAV-3.Hexon.8_BIP	AGCATGTGGAACCAAGCCATGGCGCCCACGTTATCTATCACC
BAV-3.Hexon.8_LF	AGCTCAGTGTTGCGGTCTTG
BAV-3.Hexon.8_LB	TCGTACGACCCGGAGGTCAG
BAV-3.Penton.1_F3	GGGCGGAAACCTTAAAACCA
BAV-3.Penton.1_B3	TTCCTTCACGCCCTCCTG
BAV-3.Penton.1_FIP	CGCCGTCTTTTTTTGAGGCCATTGCCTAATATCACCCAGCAC
BAV-3.Penton.1_BIP	GGCTGCCCGAGGGTAACTTTTCCAAAGCCAAGTACAGCTCT
BAV-3.Penton.1_LF	TTACCCGAAAAGAGTTAGAAAACA
BAV-3.Penton.1_LB	CTCATGAACAATGCCATCGT
BAV-3.Penton.2_F3	TGACCTCATGAACAATGCCA
BAV-3.Penton.2_B3	TCGGGAGTGCGTAAAGTCT
BAV-3.Penton.2_FIP	GCGCGTATCGATCTTTACCCCGTCGTAGAGCTGTACTTGGCT
BAV-3.Penton.2_BIP	TGACCCGCAGACCCAGTTAGTCAGCAACACGATGTCCGC
BAV-3.Penton.2_LF	GTCCTCTTCCTTCACGCCCTC
BAV-3.Penton.2_LB	GGCGTATACACCAATGAAGCTATGC
BAV-3.Penton.3_F3	AGAGCTGTACTTGGCTTTGG
BAV-3.Penton.3_B3	AATCGGGAGTGCGTAAAGTC
BAV-3.Penton.3_FIP	GCCCAGACTAAAGTTGCGCGTACAGGAGGGCGTGAAGGAA
BAV-3.Penton.3_BIP	CAGACCCAGTTAGTGACGCCCTATAGCACAGCCCGGCAG
BAV-3.Penton.3_LF	CGATCTTTACCCCGATGTCCTC
BAV-3.Penton.3_LB	GCGTATACACCAATGAAGCTATGCA
BAV-3.Penton.4_F3	AGAGCTGTACTTGGCTTTGG
BAV-3.Penton.4_B3	CGTATGCCCAAGAGGTTGTT
BAV-3.Penton.4_FIP	TCTGCGGGTCATAGCCCAGACGGGCGTGAAGGAAGAGGA
BAV-3.Penton.4_BIP	AGCTATGCATGCGGACATCGTTCGGGAGTGCGTAAAGTCT
BAV-3.Penton.4_LF	TGCGCGTATCGATCTTTACCC
BAV-3.Penton.4_LB	CTGCCGGGCTGTGCTAT
BAV-3.Penton.5_F3	GGAGGGCGTGAAGGAAGA
BAV-3.Penton.5_B3	CGTATGCCCAAGAGGTTGTT
BAV-3.Penton.5_FIP	ACTAACTGGGTCTGCGGGTCATGGACATCGGGGTAAAGATCG
BAV-3.Penton.5_BIP	AGCTATGCATGCGGACATCGTTCGGGAGTGCGTAAAGTCT
BAV-3.Penton.5_LF	CCAGACTAAAGTTGCGCGTAT
BAV-3.Penton.5_LB	CTGCCGGGCTGTGCTAT
BAV-3.Penton.6_F3	CCCGGCGTATACACCAATG
BAV-3.Penton.6_B3	CGAACCGTCTTGCTCTTGTT
BAV-3.Penton.6_FIP	TTGCGTATGCCCAAGAGGTTGTGCATGCGGACATCGTGTT
BAV-3.Penton.6_BIP	GCGTTTTCCGTACCAAGAGGGCGTCCATCAAAGCGGGGATG
BAV-3.Penton.6_LF	GCGTAAAGTCTATAGCACAGCC
BAV-3.Penton.6_LB	TTCGTCATCTCCTATGAGGACC
BAV-3.Penton.7_F3	TGATGGACGTGGAGGAGTT
BAV-3.Penton.7_B3	AGATCTGTTCCACCCCGC
BAV-3.Penton.7_FIP	CTTCTGGGTCTTCGCCCACGAAGACGGTTCGAGCTTTGC
BAV-3.Penton.7_BIP	CGCAGCTGGTACCTGGCTTACGCCGGTAGTCAGCAGTGT
BAV-3.Penton.7_LF	TGATAACTGCGCCCCTTGGG
BAV-3.Penton.7_LB	CGGGGACCCAGAAAAAGGG
BAV-3.Penton.8_F3	CAGAGAAAACGAAACCGCCT
BAV-3.Penton.8_B3	ACCACGGGGTAATTGCTAGT
BAV-3.Penton.8_FIP	CCGGTAGTCAGCAGTGTGGTGTGGCTTACAATTACGGGGAC
BAV-3.Penton.8_BIP	CAGATCTACTGGAGCTTGCCGGTTCAGCGAAGCCTTGAAAGT
BAV-3.Penton.8_LF	CCCGCACCCCTTTTTCTG
BAV-3.Penton.8_LB	ACATGGCACTGGACCCAG
BAV-3.Penton.9_F3	CATACGCAAGCGTTTTCCG
BAV-3.Penton.9_B3	AGGTACCAGCTGCGGTAG
BAV-3.Penton.9_FIP	CGTCCATCAAAGCGGGGATGTTAAGAGGGCTTCGTCATCTCC
BAV-3.Penton.9_BIP	AAGAGCAAGACGGTTCGAGCTTTCTGGCTTCTGGGTCTTCG
BAV-3.Penton.9_LF	ACCCCCCTTAAGGTCCTCATA
BAV-3.Penton.9_LB	ACCCCAAGGGGCGCAGTTA
BAV-3.Penton.10_F3	AGGACCTTAAGGGGGGTAAC
BAV-3.Penton.10_B3	GTAGTCAGCAGTGTGGTGG
BAV-3.Penton.10_FIP	GATAACTGCGCCCCTTGGGGTTGATGGACGTGGAGGAGT
BAV-3.Penton.10_BIP	CGTGGGCGAAGACCCAGAAGGGTCCCCGTAATTGTAAGCC
BAV-3.Penton.10_LF	TCGAACCGTCTTGCTCTTGTT
BAV-3.Penton.10_LB	CCAGAGAAAACGAAACCGCCTAC
BAV-3.Penton.11_F3	CGCAGTTATCACGTGGGC
BAV-3.Penton.11_B3	CTTGAAAGTGACTGGGTCCA
BAV-3.Penton.11_FIP	CCGCACCCCTTTTTCTGGGTCCAGAGAAAACGAAACCGCCT
BAV-3.Penton.11_BIP	CCACACTGCTGACTACCGGCTCCGGCAAGCTCCAGTAG
BAV-3.Penton.11_LF	CCGTAATTGTAAGCCAGGTACCA
BAV-3.Penton.11_LB	ACCTGCGGGGTGGAACAGA
BAV-3.Penton.12_F3	CTGGCTTACAATTACGGGGA
BAV-3.Penton.12_B3	GTACACAGCCTGAGCGTTAT
BAV-3.Penton.12_FIP	TCCGGCAAGCTCCAGTAGATCTCCACCACACTGCTGACTAC
BAV-3.Penton.12_BIP	GGCACTGGACCCAGTCACTTTACCAGTGGCAAAAGTTCTGT
BAV-3.Penton.12_LF	CCGCAGGTCACGTCGCC
BAV-3.Penton.12_LB	AGGCTTCGCTGAAAACTAGCA
BAV-3.pV.1_F3	GGCCTCCTCTCGGTTGAT
BAV-3.pV.1_B3	GAGGAACGTCAACGCCTG
BAV-3.pV.1_FIP	TACGGTGCTGCGCGTTCTCGCATCGTGGCGCCTGAGAT
BAV-3.pV.1_BIP	CTGTGAAGCAGGAGGAGAAGCCACAAGGCCCGCTTTCTGG
BAV-3.pV.1_LF	TGGGCCGTTTGCGCTTGT
BAV-3.pV.1_LB	AGGCGGAGCGCAAAATTAAGC
BAV-3.pV.2_F3	GCCGAGAATGAGGATGACCG
BAV-3.pV.2_B3	GCACCTGTTGTTGGGTCAG
BAV-3.pV.2_FIP	TGAATACCCAAGGCAGCGGTTGCTCCGTGGCCGAAGT
BAV-3.pV.2_BIP	GTGGATGTTAGCGTGCCCGACGCGTTGAGCTACTTGAGCC
BAV-3.pV.2_LF	CGGTTTAACTTCTCGCATCTGC
BAV-3.pV.2_LB	CACAGCACTCCCATGGAGG
BAV-3.pV.3_F3	TACCGGCTGTGGCCGT
BAV-3.pV.3_B3	GGTCATCCTCATTCTCGGC
BAV-3.pV.3_FIP	GTTACAGGCTTGTAGCTCGGGGCCGGAACCGACTTACGTAGT
BAV-3.pV.3_BIP	ATTCTTTCCCGCAAGCGGGGTGCCGCTTCTTGCTAGCTAA
BAV-3.pV.3_LF	TGGGGTTGCTCTCATCCAAA
BAV-3.pV.3_LB	GTGGGGAAGGTAGAGCCTAC
BHV-1.bICP22.1_F3	ACACGTCGTCGTCGCC
BHV-1.bICP22.1_B3	AGTGCGACGTGAGCGG
BHV-1.bICP22.1_FIP	CTTCGTCTCGTCGCCCACCGTCCGAGGCGGAGAACGA
BHV-1.bICP22.1_BIP	CCGTTCTCCTCCCCCTCCTTCCAGCAGCGAAGACTACGA
BHV-1.bICP22.1_LF	ACCTCCTCGTCGTCGCTGTCC
BHV-1.bICP22.1_LB	GTCCGCCTCCTCGTCCT
BHV-1.bICP22.2_F3	TCCGCCTCCTCGTCCT
BHV-1.bICP22.2_B3	GCGCTCGTCGGCTTCT
BHV-1.bICP22.2_FIP	CCGCTTTTCGGAGCCGAGTTCGTAGTCTTCGCTGCTGGA
BHV-1.bICP22.2_BIP	AGCTGCAGCAGCGCCTTCCTGCTCGGCTACACG
BHV-1.bICP22.2_LF	GACGTGAGCGGCAGCGAC
BHV-1.bICP22.2_LB	CAGCACGCGTCCGTGG
BHV-1.bICP22.3_F3	TCCGCCTCCTCGTCCT
BHV-1.bICP22.3_B3	GTTCGTCACGGCCGACAC
BHV-1.bICP22.3_FIP	CCGCTTTTCGGAGCCGAGTTCGTAGTCTTCGCTGCTGGA
BHV-1.bICP22.3_BIP	AGCTGCAGCAGCGCCTTTCTTCCTGCTCGGCTACAC
BHV-1.bICP22.3_LF	CGTGAGCGGCAGCGAC
BHV-1.bICP22.3_LB	CCCAGCACGCGTCCGTGGGCGTGGC
BHV-1.UL23.1_F3	TCGCCCGCTACTGCCT
BHV-1.UL23.1_B3	AGCGCGTAAGCATTGCG
BHV-1.UL23.1_FIP	CACACGACGAGGTTGGCCCCCGCGAGATCAACGCGGAA
BHV-1.UL23.1_BIP	AGCAACAGCGCCGCCTCACAGCGACCAGAAAGCC
BHV-1.UL23.1_LF	CCGCGAGCATGAGCAGATC
BHV-1.UL23.1_LB	GGGCCAGGCCCGGAG
BHV-1.UL23.2_F3	GCTACTGCCTCCGCGA
BHV-1.UL23.2_B3	CAGGAGCGCGTAAGCATT
BHV-1.UL23.2_FIP	CACACGACGAGGTTGGCCCCGATCAACGCGGAAGATCTGC
BHV-1.UL23.2_BIP	AGCAACAGCGCCGCCTGCGCACAGCGACCAGAA
BHV-1.UL23.2_LF	GGGCGCTTCCGGGGG
BHV-1.UL23.2_LB	GGGCCAGGCCCGGAGA
BHV-1.UL23.3_F3	GCTTACGCGCTCCTGGT
BHV-1.UL23.3_B3	AGAGCTCGCGGCACT
BHV-1.UL23.3_FIP	ATTTGCGTCCGCCCACTCCAGGAACACGTGCGCTTTCCTG
BHV-1.UL23.3_BIP	TCGCAGACCCCAGTTGTGATGATGAGCGCCGCGAACAG
BHV-1.UL23.3_LF	CGTCGCGCCATGCGC
BHV-1.UL23.3_LB	TGCAAAATGGCGCCGG
BHV-1.UL23.4_F3	CTTACGCGCTCCTGGTG
BHV-1.UL23.4_B3	AGAGCTCGCGGCACT
BHV-1.UL23.4_FIP	ATTTGCGTCCGCCCACTCCAGAACACGTGCGCTTTCCTG
BHV-1.UL23.4_BIP	TCGCAGACCCCAGTTGTGATGATGAGCGCCGCGAACAG
BHV-1.UL23.4_LF	CGTCCCAGCCGTCGCGCCATGCGC
BHV-1.UL23.4_LB	CGCCGGCGCCGGCGCTGCGCGACAC
BHV-1.US8.1_F3	GGGCGATTCCTTTCTGCTAT
BHV-1.US8.1_B3	ACAGCCGGCTGTACACG
BHV-1.US8.1_FIP	TACCAGTCGATGCTGGCCGAGGTGCGTCTGCAGTCTG
BHV-1.US8.1_BIP	ACGAGACGTGCATCTTCCACCGTACGGCGACGCGAAG
BHV-1.US8.1_LF	GAAGGGAGCCTCGTCGAAA
BHV-1.US8.1_LB	CGCCGACGCGCAGTG
BHV-1.US8.2_F3	GCTTGTGGTGCTGGTGG
BHV-1.US8.2_B3	CCGCAAAAGAGTCTTCGTCG
BHV-1.US8.2_FIP	TGCGCTTCTGGCTTGCGCCTTGGACTCGCGGGACTG
BHV-1.US8.2_BIP	TCAACCCCTTCGGGCCCGTACGTCGTCGCTAACTGGCA
BHV-1.US8.2_LF	CGCACACCCGAACGGC
BHV-1.US8.2_LB	CCGACCAACGAGCCGC
BHV-1.US8.3_F3	GCACCTACGACATCCTCAAC
BHV-1.US8.3_B3	GCAAACCCGCTAGTTGGC
BHV-1.US8.3_FIP	TGGCACCACCACGTCGAGCCCCTTCGGGCCCGTAT
BHV-1.US8.3_BIP	TCTTTTGCGGATGACGACAGCGGGCGAGGTCGTAGGCAT
BHV-1.US8.3_LF	TGGTCGGCAAGCTGGTGT
BHV-1.US8.3_LB	ACGGGCCCGCTAGCAACC
BHV-1.US8.4_F3	GTGCGTCTGCAGTCTGAG
BHV-1.US8.4_B3	GCTGTACACGGTCTCGGAG
BHV-1.US8.4_FIP	ATGCGGATGAGCGCGCAGTCTTTTTCGACGAGGCTCCCTT
BHV-1.US8.4_BIP	ACGAGACGTGCATCTTCCACCCGTACGGCGACGCGAAG
BHV-1.US8.4_LF	CAGTCGATGCTGGCCGA
BHV-1.US8.4_LB	TGCACCCCGCCGACG
BHV-1.bICP0.1_F3	AGAGTCGTCCTCCGAGC
BHV-1.bICP0.1_B3	TTCGACGACGACGGGC
BHV-1.bICP0.1_FIP	CCTCAGCAGTCTGCGCCTCCGAGTCCGAGTCCGAGGTGT
BHV-1.bICP0.1_BIP	CCACGAACAACAGGCTGCGCTGGAGCCCCTGATTGGC
BHV-1.bICP0.1_LF	CCGTGGGGTGGTGTTTCTCG
BHV-1.bICP0.1_LB	AACGCGGGGGCGTCG
BHV-1.bICP0.2_F3	CCTCGACTCAACCTCCGC
BHV-1.bICP0.2_B3	AGTCTGCGCCTCCTGG
BHV-1.bICP0.2_FIP	TCAGAAGAGTCGTCGTCGGGGCCGTCTCCGGCTCCGTT
BHV-1.bICP0.2_BIP	CGACCAAGAGTCGTCCTCCGACCGTGGGGTGGTGTTTCT
BHV-1.bICP0.2_LF	CGCCATTGACGACACGGA
BHV-1.bICP0.2_LB	CGAGTCCGAGTCCGAGGTGT
BHV-1.bICP0.3_F3	AGGCTGCGCACAAACG
BHV-1.bICP0.3_B3	GGGTGGTGGAGTGGGT
BHV-1.bICP0.3_FIP	AGTGCGGCTTCGACGACGACGCGTCGTCCTCGCCAA
BHV-1.bICP0.3_BIP	CAGCATCGCCATCACGTAGTCCGCTCTGGTGGGCACCTTTG
BHV-1.bICP0.3_LF	GCCGACGCGATGGAGC
BHV-1.bICP0.3_LB	GCTCGCGGGCCGTCA
BHV-1.bICP0.4_F3	GTCGTCAATGGCGGTCAG
BHV-1.bICP0.4_B3	CCCCTGATTGGCGAGGAC
BHV-1.bICP0.4_FIP	ACACCTCGGACTCGGACTCGGCCCGACGACGACTCTTCTGA
BHV-1.bICP0.4_BIP	GCAGACTGCTGAGGGATGAGGCAGCCTGTTGTTCGTGGC
BHV-1.bICP0.4_LF	GGCTCGGAGGACGACTCT
BHV-1.bICP0.4_LB	CCCACCGTCACGCAGCG
BHV-1.bICP0.5_F3	ACCTCCGCGTCCGTCT
BHV-1.bICP0.5_B3	AGTCTGCGCCTCCTGG
BHV-1.bICP0.5_FIP	TCAGAAGAGTCGTCGTCGGGGCTCCGTTTCCGTGTCGTCA
BHV-1.bICP0.5_BIP	CGACCAAGAGTCGTCCTCCGATGGGGTGGTGTTTCTCGA
BHV-1.bICP0.5_LF	TCAGCACCTCCGACCTGA
BHV-1.bICP0.5_LB	TCCGAGTCCGAGTCCGA
BHV-1.gC.1_F3	GTAGCCGGCGCCTTCT
BHV-1.gC.1_B3	GGAGCTGGGCGACAACT
BHV-1.gC.1_FIP	CACAGCGCAAGGTCGTGACCGGCTGGCTGGGGTTCGA
BHV-1.gC.1_BIP	CATGTCGCGGCGCCAAGTGTACCGACCCCCGCAACTT
BHV-1.gC.1_LF	CGCGCCCGCTGTTTCC
BHV-1.gC.1_LB	TGGCGGCCGTCAGGGA
BHV-1.gC.2_F3	CGGTCACGACCTTGCG
BHV-1.gC.2_B3	GCAACCCCTTTCCGCG
BHV-1.gC.2_FIP	CTGACCGTGCGCTCCCTGACTGTGACTTGGTGCCCATG
BHV-1.gC.2_BIP	AGTTGTCGCCCAGCTCCGCTGTTCGTAGCCCAGAACG
BHV-1.gC.2_LF	ACACTTGGCGCCGCG
BHV-1.gC.2_LB	ACGGTACGCGATCGAGC
BHV-1.gC.3_F3	ACGGCCACGACGCTGA
BHV-1.gC.3_B3	CCCGGGCTGGTAAACCT
BHV-1.gC.3_FIP	ACCGCTGCCCGAGTTCTCCAGGACGGGGCTTCCGA
BHV-1.gC.3_BIP	TAGCCAGTGGCGGTGCAGTGCGCCTGCTTTCTACAACC
BHV-1.gC.3_LF	GCCTCGCCCGGCCTA
BHV-1.gC.3_LB	GTGTAGTCGACGGGCCCGT
BHV-1.gC.4_F3	CGGGGCTTCCGATTAGGC
BHV-1.gC.4_B3	TCTCCCTGCGCTGGAC
BHV-1.gC.4_FIP	CGACTACACCTGCACCGCCGCGGTCGCGGAGAACT
BHV-1.gC.4_BIP	GTTGTAGAAAGCAGGCGCACGCCGTCGCGCACTGAGCA
BHV-1.gC.4_LF	CGGCACCGCTGCCCG
BHV-1.gC.4_LB	GCAGGTTTACCAGCCCGGG
BHV-1.gD.1_F3	GCGGGTGACGGTATACGT
BHV-1.gD.1_B3	CTTCCCACAGCGTGCG
BHV-1.gD.1_FIP	TGCGAAGGGCGACGGTATGGGTACCCGATGCCGCGATA
BHV-1.gD.1_BIP	GAGGTGCGCTACGCGACGATGCGGGTCTGCGATCAG
BHV-1.gD.1_LF	TGCCAGCGTTCAGTGTAGT
BHV-1.gD.1_LB	GCGTGCGACATGCTGGC
BHV-1.gD.2_F3	TGGGAAGCGGTACGCC
BHV-1.gD.2_B3	TCCCAGCTCGTCGTCC
BHV-1.gD.2_FIP	ATGTAGTACAGCGGCCGGGCCGTACAACGCCACGGTCAT
BHV-1.gD.2_BIP	GGAGTACACCGAGTGCGAGCCGCCAGGAAGCTGTCCCAA
BHV-1.gD.2_LF	CCGCTCTCGATCTTGTACCAT
BHV-1.gD.2_LB	GTACTGCCGCTACCGCACA
BHV-1.gD.3_F3	TGGCGGGCTTCGCCTA
BHV-1.gD.3_B3	CACGCGCCAAAGGTGTA
BHV-1.gD.3_FIP	TCGGTACTGGCCCTCGACGAGACGGACGACGAGCTGG
BHV-1.gD.3_BIP	GTACATCGACGGCACGGTCGCGCGCCGAGTTTCGAGAAC
BHV-1.gD.3_LF	GCGCCGCCATAATCAGTC
BHV-1.gD.3_LB	ACAGATTTCATGGTTTCGCTGCC
BHV-1.gD.4_F3	GCCGCGATACAACTACACTG
BHV-1.gD.4_B3	CCATATGACCGTGGCGTTG
BHV-1.gD.4_FIP	TAGCGCACCTCGACGGGCTCACACTACCGGGCCCATA
BHV-1.gD.4_BIP	TGCGACATGCTGGCGCTGCGTACCGCTTCCCACAG
BHV-1.gD.4_LF	CGTCTGCGAAGGGCGA
BHV-1.gD.4_LB	ATCGCAGACCCGCAGGT
BHV-1.gD.5_F3	ACACCCCCGTTTTGGGA
BHV-1.gD.5_B3	GCCAAAGGTGTACCCGC
BHV-1.gD.5_FIP	TCGGTACTGGCCCTCGACGAGGGCTTCGCCTACCCCA
BHV-1.gD.5_BIP	GTACATCGACGGCACGGTCGGAGTTTCGAGAACCAGCAGT
BHV-1.gD.5_LF	GGCGCCGCCATAATCAGT
BHV-1.gD.5_LB	TTCATGGTTTCGCTGCCG
bPIV-3_F.1_F3	CCGGAAAACAGCCAAACA
bPIV-3_F.1_B3	ATCTGGTGCTCTTTGTCTT
bPIV-3_F.1_FIP	GCGTTCTGTTTTTTCTCGGTCTTTACCAACACACAAATCACAGA
bPIV-3_F.1_BIP	ACCAAGCAGAGAAAAGCCAAACCTCTGTTTTGGTGCTTGT
bPIV-3_F.1_LF	GCAGTGCCTTCTCCTTTTTG
bPIV-3_F.1_LB	AAACACACCAACAATCCTGCAA
bPIV-3_F.2_F3	CCATTCACAAACACACCAA
bPIV-3_F.2_B3	TGCCTTTAGGATTGTTGACT
bPIV-3_F.2_FIP	GTGGTTGTGATGGTCATATCTGGTCAATCCTGCAAACAAGCAC
bPIV-3_F.2_BIP	AGCCATATTACTAATACCCCCATCAAACACACCTACACGTTGC
bPIV-3_F.2_LF	GCTCTTTGTCTTTTGACCTCTGT
bPIV-3_F.2_LB	TTTGTCAAATAGACATAACAAAACT
bPIV-3_F.3_F3	ACCATCACAACCACAATCA
bPIV-3_F.3_B3	CTGTTGATCCCCACATGA
bPIV-3_F.3_FIP	ACACCTACACGTTGCAGTTTTGAGCCATATTACTAATACCCCCA
bPIV-3_F.3_BIP	ATCCTAAAGGCATGAAGATTTCACAGTGTGAATTCTCTATTTTGGGTA
bPIV-3_F.3_LF	TTATGTCTATTTGACAAAATGA
bPIV-3_F.3_LB	TTTCGAAACGAGATACCTGA
bPIV-3.L.1_F3	GAGATCCTTATTGCCCGC
bPIV-3.L.1_B3	GGCTTGATTATCCCCTTGAA
bPIV-3.L.1_FIP	AACCCTTCTATTCCTCCTTTAGGATATTGAACATTTACCACTTGATGAC
bPIV-3.L.1_BIP	TTGCCAAAAGTTATGGACACTCACATTGCAGTAACTCTTACACC
bPIV-3.L.1_LF	TGAACATAAAATCCTGAATCAGGA
bPIV-3.L.1_LB	AGTGCAATACATTTAGCAGCTGT
bPIV-3.L.2_F3	ATGATGGATACGAAACCGTA
bPIV-3.L.2_B3	GGTCATCAAGTGGTAAATGTTC
bPIV-3.L.2_FIP	TCACCGAATAAAGCTGTTGATTCAAGCTGCTTCTTAACGACAG
bPIV-3.L.2_BIP	TGCACCCTCGCCTTGAAAAGTATCTGATGGCGGGCAAT
bPIV-3.L.2_LF	ACCTCCAATTTAAACAATATTTTTT
bPIV-3.L.2_LB	AGTACAATATATGTTGGAGATCCTT
bPIV-3.L.3_F3	GCCTCAATTGGATGAAGACTT
bPIV-3.L.3_B3	TCAGGATCATCCAGCCAA
bPIV-3.L.3_FIP	TGCGGTATAACAGGTTTGAAGCTAGATAAAGCATTATCCCCAAAG
bPIV-3.L.3_BIP	TGTCTCATGATTCACGAAGATTGGTGATTCTACGTAATCTAATACTTGGT
bPIV-3.L.3_LF	GGATAGACTGTGTCCCAGTTTGATT
bPIV-3.L.3_LB	ATAGCAGATAGTAAATTTGATCCCC
bPIV-3.M.1_F3	GGATGAAAGGACTAATCAATCC
bPIV-3.M.1_B3	CTGGATCCATGTTTGGGC
bPIV-3.M.1_FIP	CTCGGAGAAAGAGGATTCTGGGTCCGAAACAATGAGCATCAC
bPIV-3.M.1_BIP	AATGGCAACATAGAGCCGTTACCTCTCCTATCTTGACAACCCTA
bPIV-3.M.1_LF	AATGTGTAGATTGTGGAGTTG
bPIV-3.M.1_LB	ACTCAAGGTCAATGAACAGA
bPIV-3.M.2_F3	ACAATCTACACATTCCCAGAA
bPIV-3.M.2_B3	ATACCTGTCTTTTGACCTTTC
bPIV-3.M.2_FIP	GGCCTTTCTCTGTTCATTGACCTCCTCTTTCTCCGAGAATGG
bPIV-3.M.2_BIP	TAGGGTTGTCAAGATAGGAGATCCCATCTCAAAGAAGCCCAGT
bPIV-3.M.2_LF	GAGTGGTAACGGCTCTATGTTG
bPIV-3.M.2_LB	GCCCAAACATGGATCCAGATATCTG
bPIV-3.M.3_F3	CATTCAAAAGAGAAATCTGCTATC
bPIV-3.M.3_B3	TGGATATCAGGGTTGTTGAT
bPIV-3.M.3_FIP	GCATCTACCCTTGTAATTTCAACTGCCCTAATGGATCTGAATCCAC
bPIV-3.M.3_BIP	GTTCTCCAGCCTTCATTACCTGACTGTCTGATTTTCCCGAC
bPIV-3.M.3_LF	GATGCCCATATAACTGAATTTAAGT
bPIV-3.M.3_LB	CCCAAACATCATAGCAAAA
BRSV.M2.1_F3	GTGAGGCAAAATTTTATGCTAA
BRSV.M2.1_B3	CATCATTGTTAATCTCGGCTAA
BRSV.M2.1_FIP	CTTCTGTTCTATCCAACTCTGCTGATGGACAGGAACAACGAT
BRSV.M2.1_BIP	TATGCATTGGGTGTAATAGGAGTTTATAGCAACACAGGCTGAT
BRSV.M2.1_LF	CACCACTTATTTCTGACAGGGT
BRSV.M2.1_LB	TGGAAAGTTACCTAGGCTCT
BRSV.M2.2_F3	GACATAAAGAGATTGAGGAACAA
BRSV.M2.2_B3	GTCACCTTGGTTATTACCATT
BRSV.M2.2_FIP	GTTTGTTTTGTGTTTCTCTTGTTGCGGAAGTGCCAACATCACC
BRSV.M2.2_BIP	TACATTTGCTTAAGAGATTGCCTGCTCGTTGTGAATATCTATAGTGTTC
BRSV.M2.2_LF	ATCAATATATGATATAACTGTG
BRSV.M2.2_LB	CGTACTTAAAAAGACAATCA
BRSV.M2.3_F3	GGAACAACGATACCCTGT
BRSV.M2.3_B3	GTTGGCACTTCCTTGTTC
BRSV.M2.3_FIP	CCAAAACTCCTATTACACCCAATGCCAGAAATAAGTGGTGCAGC
BRSV.M2.3_BIP	AATCAGCCTGTGTTGCTATGAGTACTCAATCTCTTTATGTCATCATTGT
BRSV.M2.3_LF	TTCTGTTCTATCCAACTC
BRSV.M2.3_LB	AACTATTAGCCGAGA
BRSV.NS1.1_F3	GCTTAAAATAACATGTCATACCAAT
BRSV.NS1.1_B3	CCGTTTGTTTGGAAACAATGT
BRSV.NS1.1_FIP	TGTAGGACAGTAATCACTACTGGTTCATTGGCCAAATCAGTCAT
BRSV.NS1.1_BIP	ATAGTGCCAATTTCACTTCAATGCGTTAACTCCATCAATTCCCATA
BRSV.NS1.1_LF	TGTATGAATACTATACCACTT
BRSV.NS1.1_LB	CTATATTACAAAATGGAGGATAT
BRSV.NS1.2_F3	CATTGGCCAAATCAGTCAT
BRSV.NS1.2_B3	GCTAATTCTGAATCACTTAACCTT
BRSV.NS1.2_FIP	GGCATTGAAGTGAAATTGGCACTATATAACCAGTAGTGATTACTGTCC
BRSV.NS1.2_BIP	TATGGGAATTGATGGAGTTAACACATTCACAATTATCATCTATTAAACCG
BRSV.NS1.2_LF	TGATAATATCAGATGTA
BRSV.NS1.2_LB	TTGTTTCCAAACAAA
BRSV.NS1.3_F3	TGTAATTCAAGTCAGATTAAGGAAT
BRSV.NS1.3_B3	CAATTCCCATATATATCCTCCATT
BRSV.NS1.3_FIP	ATTTGGCCAATGTGTGAGTTAGAAGTAGCATTGCTTAAAATAACATGTC
BRSV.NS1.3_BIP	AACCAGTAGTGATTACTGTCCTACATAGGCATTGAAGTGAAATTGG
BRSV.NS1.3_LF	GTATTAATCTATTGGTAT
BRSV.NS1.3_LB	TCTGATATTATCAATAGTG
BRSV.NS2.1_F3	CTTTGACCAAAGATATTATTACACA
BRSV.NS2.1_B3	GTTGATAAATATAGGCATTGGAAAT
BRSV.NS2.1_FIP	AATTGACAAGGAATGTAAATGTGGCAAACCATGAGTGTATAGTACGC
BRSV.NS2.1_BIP	AATGAAGCTATTGCATAAAGTGGGTACCATATTTTCTGTTGTATTCTGTG
BRSV.NS2.1_LF	CTGTCGTTCATCGAGTTT
BRSV.NS2.1_LB	AGCACAAAATACAATA
BRSV.NS2.2_F3	GATAGTAAATGATATGAGGCCATT
BRSV.NS2.2_B3	CATATTTTCTGTTGTATTCTGTGTA
BRSV.NS2.2_FIP	GTTTGCGTACTATACACTCATGGTTGAAACAGAAATAATATCTTTGACCA
BRSV.NS2.2_BIP	GATGAACGACAGGCCACATTTGTATTTTGTGCTACCCACTT
BRSV.NS2.2_LF	ATTAGATATATGAATGTATGTGTA
BRSV.NS2.2_LB	TCCTTGTCAATTATGAAATGAAGCT
BRSV.NS2.3_F3	CTTTGACCAAAGATATTATTACACA
BRSV.NS2.3_B3	CCTATACACTCTAAAAAACCATCA
BRSV.NS2.3_FIP	AATTGACAAGGAATGTAAATGTGGCAAACCATGAGTGTATAGTACGC
BRSV.NS2.3_BIP	AATGAAGCTATTGCATAAAGTGGGTGTTGATAAATATAGGCATTGGAAAT
BRSV.NS2.3_LF	CTGTCGTTCATCGAGTTT
BRSV.NS2.3_LB	AGCACAAAATACAATAAATACACAG
BVDV-1.5UTR.1_F3	CTCTCAGCGAAGGCCGAA
BVDV-1.5UTR.1_B3	CGCTCAGGTTAAGATGTGCT
BVDV-1.5UTR.1_FIP	GCCATCCAACGAACTCACCACTGAGGCTAGCCATGCCCTT
BVDV-1.5UTR.1_BIP	AGCCCTGAGTACAGGGTAGTCGCACGTGGCATCTCGAGAC
BVDV-1.5UTR.1_LF	CTACCCCCCTCATTATGCTAGTC
BVDV-1.5UTR.1_LB	GTGGTTCGACGCCTTGGAAT
BVDV-1.5UTR.2_F3	CCTGAGTACAGGGTAGTCGT
BVDV-1.5UTR.2_B3	CAATACAGTGGGCCTCTGC
BVDV-1.5UTR.2_FIP	CTTTGGGCATGCCCTCGTCCTGGTTCGACGCCTTGGAA
BVDV-1.5UTR.2_BIP	CACATCTTAACCTGAGCGGGGGAGCACCCTATCAGGCTGT
BVDV-1.5UTR.2_LF	CGTGGCATCTCGAGACCTT
BVDV-1.5UTR.2_LB	CCCAGGTAAAAGCAGTTTTAACCGA
BVDV-1.5UTR.3_F3	TGCCCTTAGTAGGACTAGCA
BVDV-1.5UTR.3_B3	AGCACCCTATCAGGCTGTA
BVDV-1.5UTR.3_FIP	CGACTACCCTGTACTCAGGGCTTAATGAGGGGGGTAGCAACA
BVDV-1.5UTR.3_BIP	AAGGTCTCGAGATGCCACGTGCTGCTTTTACCTGGGCGAC
BVDV-1.5UTR.3_LF	AGCCATCCAACGAACTCACCAC
BVDV-1.5UTR.3_LB	CCAAAGCACATCTTAACCTGAGC
BVDV-1.E2.1_F3	TGCCGACCAGTGTGGTAT
BVDV-1.E2.1_B3	GTTGTGGCTAAGGTGTCCAT
BVDV-1.E2.1_FIP	GGCATCACATGGGCAGAGTCCATGGGCGAAAGCAAGAGGA
BVDV-1.E2.1_BIP	TACAACGCTGCTGAACGGACCGGCTTACAGTCCCTGTCCATC
BVDV-1.E2.1_LF	TCAAAGTTGTCGTTCATTTCGACT
BVDV-1.E2.1_LB	GCCTTCCAGATGGTATGCCCCA
BVDV-1.E2.2_F3	ACTTTCAACTACACTAAGACATT
BVDV-1.E2.2_B3	TGTATGTAACCAGTAACCAAAG
BVDV-1.E2.2_FIP	GGTCAAACCAGTATTGATACTCTCCAAAAATAAGTATTTTGAGCCCAG
BVDV-1.E2.2_BIP	GGAGGTGACTGACCATCACCCATATCTGCCACCCAAGA
BVDV-1.E2.2_LF	AGCATGTATTGCTGAAAGTAGCTG
BVDV-1.E2.2_LB	ACTTCGCTGAGTCCATATTAGTGG
BVDV-1.E2.3_F3	GGAAAAACAACTGTACAGGTC
BVDV-1.E2.3_B3	TCTCCTTTTAGCATGTATTGC
BVDV-1.E2.3_FIP	GCCCCTCACTTGATATGATTTCATAATAGCTATGGATACCAAACTCG
BVDV-1.E2.3_BIP	CTGTAGAAAAGACAGCGTGTACTTTGAAAGTAGCTGTCTCTGG
BVDV-1.E2.3_LF	TGGTCTGCAAGGCATAGGTC
BVDV-1.E2.3_LB	TCAACTACACTAAGACATTAAAAAA
BVDV-1.NS3.1_F3	AGGGGGACTACACCCAGA
BVDV-1.NS3.1_B3	GGCAAACCACTCTAGTTCGT
BVDV-1.NS3.1_FIP	TGTGTGTAAGCCCAGGCAGTCTGTGAGGTTCCCTACGAGCT
BVDV-1.NS3.1_BIP	GGCGGGATAAGTTCAGTCGACCCCATGCTGTCACAGACCAG
BVDV-1.NS3.1_LF	CCAGACCCCTCCTCACTTT
BVDV-1.NS3.1_LB	TGTAACCGCCGGAAAAGATCTA
BVDV-1.NS3.2_F3	TGAGGTTCCCTACGAGCTTA
BVDV-1.NS3.2_B3	TGAGTCAGTCTTGACGCCAT
BVDV-1.NS3.2_FIP	GGCGGTTACATGGTCGACTGAGGAGACTGCCTGGGCTTA
BVDV-1.NS3.2_BIP	CTGGTCTGTGACAGCATGGGACCTGTCTCATCGGTCAACCTG
BVDV-1.NS3.2_LF	ATCCCGCCTTGGTGTGTG
BVDV-1.NS3.2_LB	AGAGTGGTTTGCCAAAGCAAC
BVDV-1.NS3.3_F3	CAGGCACAAAGATACGGGAT
BVDV-1.NS3.3_B3	GGACCTGGACTTCATAGCTG
BVDV-1.NS3.3_FIP	GGCTGTCCTCCTCGTATAGGCTAGGATGGAATCAACGTGACG
BVDV-1.NS3.3_BIP	TCAGAAGACTTGCCAGCCGCTGGCTCTGGGTGATCAGT
BVDV-1.NS3.3_LF	AATCGTAATTCATCTCCCTAAAGGA
BVDV-1.NS3.3_LB	TGTTAAGAACATAATGGCCAGG
